# Multiple Causal Variants Underlie Genetic Associations in Humans

**DOI:** 10.1101/2021.05.24.445471

**Authors:** Nathan S. Abell, Marianne K. DeGorter, Michael Gloudemans, Emily Greenwald, Kevin S. Smith, Zihuai He, Stephen B. Montgomery

**Affiliations:** Department of Genetics, School of Medicine, Stanford University, Stanford, CA, 94305, USA; Department of Pathology, School of Medicine, Stanford University, Stanford, CA, 94305, USA; Biomedical Informatics Program, Stanford University, Stanford, CA, 94305, USA; Department of Neurology and Neurological Sciences, Stanford University, Stanford, CA 94305, USA; Quantitative Sciences Unit, Department of Medicine, Stanford University, Stanford, CA, 94305, USA

## Abstract

The majority of associations between genetic variation and human traits and diseases are non-coding and in strong linkage disequilibrium (LD) with surrounding genetic variation. In these cases, a single causal variant is often assumed to underlie the association, however no systematic assessment of the number of causal variants has been performed. In this study, we applied a massively parallel reporter assay (MPRA) in lymphoblastoid cells to functionally evaluate 49,256 allelic pairs, representing 30,893 genetic variants in high, local linkage disequilibrium for 744 independent cis-expression quantitative trait loci (eQTL) and assessed each for colocalization across 114 traits. We identified 8,502 allele-independent regulatory regions containing 1,264 allele-specific regulatory variants, and found that 17.7% of eQTL contained more than one significant allelic effect. We show that detected regulatory variants are highly and specifically enriched for activating chromatin structures and allelic transcription factor binding, for which ETS-domain family members are a large driver. Integration of MPRA profiles with eQTL/complex trait colocalizations identified causal variant sets for associations with blood cell measurements, Asthma, Multiple Sclerosis, Inflammatory Bowel Disease, and Crohn’s Disease. These results demonstrate that a sizable number of association signals are manifest through multiple, tightly-linked causal variants requiring high-throughput functional assays for fine-mapping.
