## SupplementaryTableS6 for "Multiple Causal Variants Underlie Genetic Associations in Humans"

### Sheet: Sheet1
Type	Source	Description
CHROMACC	https://zenodo.org/record/3905306/files/tested_snvs_padj.bed.gz	ENCODE3 SNVs tested for allelic imbalance
CHROMACC	https://zenodo.org/record/3838751/files/DHS_Index_and_Vocabulary_hg38_WM20190703.txt.gz	ENCODE3 accessible chromatin regulatory cluster assignments
CHROMACC	https://zenodo.org/record/3905306/files/consensus_footprints_and_motifs_hg38.bed.gz	ENCODE3 TF footprint assignments
CHROMACC	https://doi.org/10.7554/eLife.39595.023	caQTLs across populations from Tehranchi et al
COLOC	https://zenodo.org/record/3518299/files/coloc_enloc_priors_eqtl.tar.gz	Set of all coloc results with enloc priors for 114 GWAS and GTEx v8 LCL eQTLs
EQTL	Supplementary Table 1	1000 Genomes/Geuvadis LCL eQTLs - lead variants for LD expansion
EQTL	https://console.cloud.google.com/storage/browser/_details/gtex-resources/GTEx_Analysis_v8_QTLs/GTEx_Analysis_v8_eQTL_all_associations/Cells_EBV-transformed_lymphocytes.allpairs.txt.gz	GTEx v8 LCL eQTLs - all tested pairs
GWAS	https://zenodo.org/record/3629742/files/harmonized_imputed_gwas.tar	Set of 114 harmonized and imputed GWAS summary statistics
HISTONE	https://www.encodeproject.org/files/ENCFF851UKZ/@@download/ENCFF851UKZ.bed.gz	H3K27me3 Peaks
HISTONE	https://www.encodeproject.org/files/ENCFF354MGT/@@download/ENCFF354MGT.bed.gz	H3K4me3 Peaks
HISTONE	https://www.encodeproject.org/files/ENCFF233NNT/@@download/ENCFF233NNT.bed.gz	H3K4me3 Peaks
HISTONE	https://www.encodeproject.org/files/ENCFF983SMS/@@download/ENCFF983SMS.bed.gz	H4K20me1 Peaks
HISTONE	https://www.encodeproject.org/files/ENCFF052MHA/@@download/ENCFF052MHA.bed.gz	H2AFZ Peaks
HISTONE	https://www.encodeproject.org/files/ENCFF921LKB/@@download/ENCFF921LKB.bed.gz	H3K36me3 Peaks
HISTONE	https://www.encodeproject.org/files/ENCFF682WIQ/@@download/ENCFF682WIQ.bed.gz	H3K4me1 Peaks
HISTONE	https://www.encodeproject.org/files/ENCFF295GNH/@@download/ENCFF295GNH.bed.gz	H3K9me3 Peaks
HISTONE	https://www.encodeproject.org/files/ENCFF247VUO/@@download/ENCFF247VUO.bed.gz	H3K4me3 Peaks
HISTONE	https://www.encodeproject.org/files/ENCFF816AHV/@@download/ENCFF816AHV.bed.gz	H3K9ac Peaks
HISTONE	https://www.encodeproject.org/files/ENCFF479XLN/@@download/ENCFF479XLN.bed.gz	H3K27me3 Peaks
HISTONE	https://www.encodeproject.org/files/ENCFF795URC/@@download/ENCFF795URC.bed.gz	H3K79me2 Peaks
HISTONE	https://www.encodeproject.org/files/ENCFF308WNH/@@download/ENCFF308WNH.bed.gz	H3K27ac Peaks
HISTONE	https://www.encodeproject.org/files/ENCFF584NAD/@@download/ENCFF584NAD.bed.gz	H3K36me3 Peaks
HISTONE	https://www.encodeproject.org/files/ENCFF357HZM/@@download/ENCFF357HZM.bed.gz	H3K4me2 Peaks
INTEGRATIVE	https://drive.google.com/file/d/1_8HWm3Je3-fbrpXQbuY6jbLQbwpjRODu/view?usp=sharing	FAVOR annotations for TOPMed variants (batch annotation at http://favor.genohub.org/ avoids the large download)
INTEGRATIVE	https://storage.googleapis.com/dm-enformer/variant-scores/1000-genomes/enformer/PC20_%24folder%24	Directory containing per-chromosome Enformer PC variant annotations
INTEGRATIVE	https://egg2.wustl.edu/roadmap/data/byFileType/chromhmmSegmentations/ChmmModels/core_K27ac/jointModel/final/all.mnemonics.bedFiles.tgz	ChromHMM 18-state model
RNASEQ	https://www.ebi.ac.uk/gxa/experiments-content/E-GEOD-26284/resources/ExperimentDownloadSupplier.RnaSeqBaseline/tpms.tsv	RNA-seq measurements in transcripts per million (TPM) across all ENCODE cell lines
TF - Aggregated	http://remap.univ-amu.fr/storage/remap2020/hg38/MACS2/BIOTYPE/GM12878/remap2020_GM12878_crm_macs2_hg38_v1_0.bed.gz	Aggregated cis-regulatory elements across TFs
TF - Aggregated	https://static-content.springer.com/esm/art%3A10.1038%2Fs41586-021-03211-0/MediaObjects/41586_2021_3211_MOESM14_ESM.csv	SNP-SELEX scores for significant binders across common variants in 1000 Genomes Phase 3 from Yan et al
TF - Single	http://remap.univ-amu.fr/storage/remap2020/hg38/MACS2/DATASET/ENCSR000AKB.CTCF.GM12878/macs2/ENCSR000AKB.CTCF.GM12878_peaks.narrowPeak.gz	CTCF Peaks
TF - Single	http://remap.univ-amu.fr/storage/remap2020/hg38/MACS2/DATASET/ENCSR000ARD.EZH2.GM12878/macs2/ENCSR000ARD.EZH2.GM12878_peaks.narrowPeak.gz	EZH2 Peaks
TF - Single	http://remap.univ-amu.fr/storage/remap2020/hg38/MACS2/DATASET/ENCSR000BGC.GABPA.GM12878/macs2/ENCSR000BGC.GABPA.GM12878_peaks.narrowPeak.gz	GABPA Peaks
TF - Single	http://remap.univ-amu.fr/storage/remap2020/hg38/MACS2/DATASET/ENCSR000BGE.SRF.GM12878/macs2/ENCSR000BGE.SRF.GM12878_peaks.narrowPeak.gz	SRF Peaks
TF - Single	http://remap.univ-amu.fr/storage/remap2020/hg38/MACS2/DATASET/ENCSR000BGF.REST.GM12878/macs2/ENCSR000BGF.REST.GM12878_peaks.narrowPeak.gz	REST Peaks
TF - Single	http://remap.univ-amu.fr/storage/remap2020/hg38/MACS2/DATASET/ENCSR000BGI.USF1.GM12878/macs2/ENCSR000BGI.USF1.GM12878_peaks.narrowPeak.gz	USF1 Peaks
TF - Single	http://remap.univ-amu.fr/storage/remap2020/hg38/MACS2/DATASET/ENCSR000BGP.POU2F2.GM12878/macs2/ENCSR000BGP.POU2F2.GM12878_peaks.narrowPeak.gz	POU2F2 Peaks
TF - Single	http://remap.univ-amu.fr/storage/remap2020/hg38/MACS2/DATASET/ENCSR000BGQ.SPI1.GM12878/macs2/ENCSR000BGQ.SPI1.GM12878_peaks.narrowPeak.gz	SPI1 Peaks
TF - Single	http://remap.univ-amu.fr/storage/remap2020/hg38/MACS2/DATASET/ENCSR000BGR.PBX3.GM12878/macs2/ENCSR000BGR.PBX3.GM12878_peaks.narrowPeak.gz	PBX3 Peaks
TF - Single	http://remap.univ-amu.fr/storage/remap2020/hg38/MACS2/DATASET/ENCSR000BGS.TAF1.GM12878/macs2/ENCSR000BGS.TAF1.GM12878_peaks.narrowPeak.gz	TAF1 Peaks
TF - Single	http://remap.univ-amu.fr/storage/remap2020/hg38/MACS2/DATASET/ENCSR000BGT.BATF.GM12878/macs2/ENCSR000BGT.BATF.GM12878_peaks.narrowPeak.gz	BATF Peaks
TF - Single	http://remap.univ-amu.fr/storage/remap2020/hg38/MACS2/DATASET/ENCSR000BGU.EBF1.GM12878/macs2/ENCSR000BGU.EBF1.GM12878_peaks.narrowPeak.gz	EBF1 Peaks
TF - Single	http://remap.univ-amu.fr/storage/remap2020/hg38/MACS2/DATASET/ENCSR000BGY.IRF4.GM12878/macs2/ENCSR000BGY.IRF4.GM12878_peaks.narrowPeak.gz	IRF4 Peaks
TF - Single	http://remap.univ-amu.fr/storage/remap2020/hg38/MACS2/DATASET/ENCSR000BGZ.TCF12.GM12878/macs2/ENCSR000BGZ.TCF12.GM12878_peaks.narrowPeak.gz	TCF12 Peaks
TF - Single	http://remap.univ-amu.fr/storage/remap2020/hg38/MACS2/DATASET/ENCSR000BHA.BCL11A.GM12878/macs2/ENCSR000BHA.BCL11A.GM12878_peaks.narrowPeak.gz	BCL11A Peaks
TF - Single	http://remap.univ-amu.fr/storage/remap2020/hg38/MACS2/DATASET/ENCSR000BHB.EP300.GM12878/macs2/ENCSR000BHB.EP300.GM12878_peaks.narrowPeak.gz	EP300 Peaks
TF - Single	http://remap.univ-amu.fr/storage/remap2020/hg38/MACS2/DATASET/ENCSR000BHC.ZBTB33.GM12878/macs2/ENCSR000BHC.ZBTB33.GM12878_peaks.narrowPeak.gz	ZBTB33 Peaks
TF - Single	http://remap.univ-amu.fr/storage/remap2020/hg38/MACS2/DATASET/ENCSR000BHD.PAX5.GM12878/macs2/ENCSR000BHD.PAX5.GM12878_peaks.narrowPeak.gz	PAX5 Peaks
TF - Single	http://remap.univ-amu.fr/storage/remap2020/hg38/MACS2/DATASET/ENCSR000BHJ.PAX5.GM12878/macs2/ENCSR000BHJ.PAX5.GM12878_peaks.narrowPeak.gz	PAX5 Peaks
TF - Single	http://remap.univ-amu.fr/storage/remap2020/hg38/MACS2/DATASET/ENCSR000BHK.SP1.GM12878/macs2/ENCSR000BHK.SP1.GM12878_peaks.narrowPeak.gz	SP1 Peaks
TF - Single	http://remap.univ-amu.fr/storage/remap2020/hg38/MACS2/DATASET/ENCSR000BJD.RXRA.GM12878/macs2/ENCSR000BJD.RXRA.GM12878_peaks.narrowPeak.gz	RXRA Peaks
TF - Single	http://remap.univ-amu.fr/storage/remap2020/hg38/MACS2/DATASET/ENCSR000BJE.SIX5.GM12878/macs2/ENCSR000BJE.SIX5.GM12878_peaks.narrowPeak.gz	SIX5 Peaks
TF - Single	http://remap.univ-amu.fr/storage/remap2020/hg38/MACS2/DATASET/ENCSR000BJY.ATF3.GM12878/macs2/ENCSR000BJY.ATF3.GM12878_peaks.narrowPeak.gz	ATF3 Peaks
TF - Single	http://remap.univ-amu.fr/storage/remap2020/hg38/MACS2/DATASET/ENCSR000BJZ.BCLAF1.GM12878/macs2/ENCSR000BJZ.BCLAF1.GM12878_peaks.narrowPeak.gz	BCLAF1 Peaks
TF - Single	http://remap.univ-amu.fr/storage/remap2020/hg38/MACS2/DATASET/ENCSR000BKA.ETS1.GM12878/macs2/ENCSR000BKA.ETS1.GM12878_peaks.narrowPeak.gz	ETS1 Peaks
TF - Single	http://remap.univ-amu.fr/storage/remap2020/hg38/MACS2/DATASET/ENCSR000BKB.MEF2A.GM12878/macs2/ENCSR000BKB.MEF2A.GM12878_peaks.narrowPeak.gz	MEF2A Peaks
TF - Single	http://remap.univ-amu.fr/storage/remap2020/hg38/MACS2/DATASET/ENCSR000BMB.ELF1.GM12878/macs2/ENCSR000BMB.ELF1.GM12878_peaks.narrowPeak.gz	ELF1 Peaks
TF - Single	http://remap.univ-amu.fr/storage/remap2020/hg38/MACS2/DATASET/ENCSR000BMI.SRF.GM12878/macs2/ENCSR000BMI.SRF.GM12878_peaks.narrowPeak.gz	SRF Peaks
TF - Single	http://remap.univ-amu.fr/storage/remap2020/hg38/MACS2/DATASET/ENCSR000BMQ.EGR1.GM12878/macs2/ENCSR000BMQ.EGR1.GM12878_peaks.narrowPeak.gz	EGR1 Peaks
TF - Single	http://remap.univ-amu.fr/storage/remap2020/hg38/MACS2/DATASET/ENCSR000BMY.RAD21.GM12878/macs2/ENCSR000BMY.RAD21.GM12878_peaks.narrowPeak.gz	RAD21 Peaks
TF - Single	http://remap.univ-amu.fr/storage/remap2020/hg38/MACS2/DATASET/ENCSR000BND.ZEB1.GM12878/macs2/ENCSR000BND.ZEB1.GM12878_peaks.narrowPeak.gz	ZEB1 Peaks
TF - Single	http://remap.univ-amu.fr/storage/remap2020/hg38/MACS2/DATASET/ENCSR000BNG.MEF2C.GM12878/macs2/ENCSR000BNG.MEF2C.GM12878_peaks.narrowPeak.gz	MEF2C Peaks
TF - Single	http://remap.univ-amu.fr/storage/remap2020/hg38/MACS2/DATASET/ENCSR000BNP.YY1.GM12878/macs2/ENCSR000BNP.YY1.GM12878_peaks.narrowPeak.gz	YY1 Peaks
TF - Single	http://remap.univ-amu.fr/storage/remap2020/hg38/MACS2/DATASET/ENCSR000BNQ.BCL3.GM12878/macs2/ENCSR000BNQ.BCL3.GM12878_peaks.narrowPeak.gz	BCL3 Peaks
TF - Single	http://remap.univ-amu.fr/storage/remap2020/hg38/MACS2/DATASET/ENCSR000BQK.ATF2.GM12878/macs2/ENCSR000BQK.ATF2.GM12878_peaks.narrowPeak.gz	ATF2 Peaks
TF - Single	http://remap.univ-amu.fr/storage/remap2020/hg38/MACS2/DATASET/ENCSR000BQL.NFATC1.GM12878/macs2/ENCSR000BQL.NFATC1.GM12878_peaks.narrowPeak.gz	NFATC1 Peaks
TF - Single	http://remap.univ-amu.fr/storage/remap2020/hg38/MACS2/DATASET/ENCSR000BQM.PML.GM12878/macs2/ENCSR000BQM.PML.GM12878_peaks.narrowPeak.gz	PML Peaks
TF - Single	http://remap.univ-amu.fr/storage/remap2020/hg38/MACS2/DATASET/ENCSR000BQS.REST.GM12878/macs2/ENCSR000BQS.REST.GM12878_peaks.narrowPeak.gz	REST Peaks
TF - Single	http://remap.univ-amu.fr/storage/remap2020/hg38/MACS2/DATASET/ENCSR000BQT.TCF3.GM12878/macs2/ENCSR000BQT.TCF3.GM12878_peaks.narrowPeak.gz	TCF3 Peaks
TF - Single	http://remap.univ-amu.fr/storage/remap2020/hg38/MACS2/DATASET/ENCSR000BQZ.STAT5A.GM12878/macs2/ENCSR000BQZ.STAT5A.GM12878_peaks.narrowPeak.gz	STAT5A Peaks
TF - Single	http://remap.univ-amu.fr/storage/remap2020/hg38/MACS2/DATASET/ENCSR000BRG.EGR1.GM12878/macs2/ENCSR000BRG.EGR1.GM12878_peaks.narrowPeak.gz	EGR1 Peaks
TF - Single	http://remap.univ-amu.fr/storage/remap2020/hg38/MACS2/DATASET/ENCSR000BRH.MTA3.GM12878/macs2/ENCSR000BRH.MTA3.GM12878_peaks.narrowPeak.gz	MTA3 Peaks
TF - Single	http://remap.univ-amu.fr/storage/remap2020/hg38/MACS2/DATASET/ENCSR000BRI.RUNX3.GM12878/macs2/ENCSR000BRI.RUNX3.GM12878_peaks.narrowPeak.gz	RUNX3 Peaks
TF - Single	http://remap.univ-amu.fr/storage/remap2020/hg38/MACS2/DATASET/ENCSR000BRN.NFIC.GM12878/macs2/ENCSR000BRN.NFIC.GM12878_peaks.narrowPeak.gz	NFIC Peaks
TF - Single	http://remap.univ-amu.fr/storage/remap2020/hg38/MACS2/DATASET/ENCSR000BRU.FOXM1.GM12878/macs2/ENCSR000BRU.FOXM1.GM12878_peaks.narrowPeak.gz	FOXM1 Peaks
TF - Single	http://remap.univ-amu.fr/storage/remap2020/hg38/MACS2/DATASET/ENCSR000BRX.CEBPB.GM12878/macs2/ENCSR000BRX.CEBPB.GM12878_peaks.narrowPeak.gz	CEBPB Peaks
TF - Single	http://remap.univ-amu.fr/storage/remap2020/hg38/MACS2/DATASET/ENCSR000BUF.CREB1.GM12878/macs2/ENCSR000BUF.CREB1.GM12878_peaks.narrowPeak.gz	CREB1 Peaks
TF - Single	http://remap.univ-amu.fr/storage/remap2020/hg38/MACS2/DATASET/ENCSR000DKU.MYC.GM12878/macs2/ENCSR000DKU.MYC.GM12878_peaks.narrowPeak.gz	MYC Peaks
TF - Single	http://remap.univ-amu.fr/storage/remap2020/hg38/MACS2/DATASET/ENCSR000DKV.CTCF.GM12878/macs2/ENCSR000DKV.CTCF.GM12878_peaks.narrowPeak.gz	CTCF Peaks
TF - Single	http://remap.univ-amu.fr/storage/remap2020/hg38/MACS2/DATASET/ENCSR000DNM.NFYB.GM12878/macs2/ENCSR000DNM.NFYB.GM12878_peaks.narrowPeak.gz	NFYB Peaks
TF - Single	http://remap.univ-amu.fr/storage/remap2020/hg38/MACS2/DATASET/ENCSR000DNN.NFYA.GM12878/macs2/ENCSR000DNN.NFYA.GM12878_peaks.narrowPeak.gz	NFYA Peaks
TF - Single	http://remap.univ-amu.fr/storage/remap2020/hg38/MACS2/DATASET/ENCSR000DNP.SUPT20H.GM12878/macs2/ENCSR000DNP.SUPT20H.GM12878_peaks.narrowPeak.gz	SUPT20H Peaks
TF - Single	http://remap.univ-amu.fr/storage/remap2020/hg38/MACS2/DATASET/ENCSR000DNQ.ZZZ3.GM12878/macs2/ENCSR000DNQ.ZZZ3.GM12878_peaks.narrowPeak.gz	ZZZ3 Peaks
TF - Single	http://remap.univ-amu.fr/storage/remap2020/hg38/MACS2/DATASET/ENCSR000DRZ.CTCF.GM12878/macs2/ENCSR000DRZ.CTCF.GM12878_peaks.narrowPeak.gz	CTCF Peaks
TF - Single	http://remap.univ-amu.fr/storage/remap2020/hg38/MACS2/DATASET/ENCSR000DYP.ZNF384.GM12878/macs2/ENCSR000DYP.ZNF384.GM12878_peaks.narrowPeak.gz	ZNF384 Peaks
TF - Single	http://remap.univ-amu.fr/storage/remap2020/hg38/MACS2/DATASET/ENCSR000DYQ.ESRRA.GM12878/macs2/ENCSR000DYQ.ESRRA.GM12878_peaks.narrowPeak.gz	ESRRA Peaks
TF - Single	http://remap.univ-amu.fr/storage/remap2020/hg38/MACS2/DATASET/ENCSR000DYR.CUX1.GM12878/macs2/ENCSR000DYR.CUX1.GM12878_peaks.narrowPeak.gz	CUX1 Peaks
TF - Single	http://remap.univ-amu.fr/storage/remap2020/hg38/MACS2/DATASET/ENCSR000DYS.JUND.GM12878/macs2/ENCSR000DYS.JUND.GM12878_peaks.narrowPeak.gz	JUND Peaks
TF - Single	http://remap.univ-amu.fr/storage/remap2020/hg38/MACS2/DATASET/ENCSR000DYT.SREBF2.GM12878/macs2/ENCSR000DYT.SREBF2.GM12878_peaks.narrowPeak.gz	SREBF2 Peaks
TF - Single	http://remap.univ-amu.fr/storage/remap2020/hg38/MACS2/DATASET/ENCSR000DYU.SREBF1.GM12878/macs2/ENCSR000DYU.SREBF1.GM12878_peaks.narrowPeak.gz	SREBF1 Peaks
TF - Single	http://remap.univ-amu.fr/storage/remap2020/hg38/MACS2/DATASET/ENCSR000DYV.MAFK.GM12878/macs2/ENCSR000DYV.MAFK.GM12878_peaks.narrowPeak.gz	MAFK Peaks
TF - Single	http://remap.univ-amu.fr/storage/remap2020/hg38/MACS2/DATASET/ENCSR000DYX.SIN3A.GM12878/macs2/ENCSR000DYX.SIN3A.GM12878_peaks.narrowPeak.gz	SIN3A Peaks
TF - Single	http://remap.univ-amu.fr/storage/remap2020/hg38/MACS2/DATASET/ENCSR000DYY.E2F4.GM12878/macs2/ENCSR000DYY.E2F4.GM12878_peaks.narrowPeak.gz	E2F4 Peaks
TF - Single	http://remap.univ-amu.fr/storage/remap2020/hg38/MACS2/DATASET/ENCSR000DYZ.TBL1XR1.GM12878/macs2/ENCSR000DYZ.TBL1XR1.GM12878_peaks.narrowPeak.gz	TBL1XR1 Peaks
TF - Single	http://remap.univ-amu.fr/storage/remap2020/hg38/MACS2/DATASET/ENCSR000DZA.MAZ.GM12878/macs2/ENCSR000DZA.MAZ.GM12878_peaks.narrowPeak.gz	MAZ Peaks
TF - Single	http://remap.univ-amu.fr/storage/remap2020/hg38/MACS2/DATASET/ENCSR000DZB.ELK1.GM12878/macs2/ENCSR000DZB.ELK1.GM12878_peaks.narrowPeak.gz	ELK1 Peaks
TF - Single	http://remap.univ-amu.fr/storage/remap2020/hg38/MACS2/DATASET/ENCSR000DZC.RCOR1.GM12878/macs2/ENCSR000DZC.RCOR1.GM12878_peaks.narrowPeak.gz	RCOR1 Peaks
TF - Single	http://remap.univ-amu.fr/storage/remap2020/hg38/MACS2/DATASET/ENCSR000DZD.EP300.GM12878/macs2/ENCSR000DZD.EP300.GM12878_peaks.narrowPeak.gz	EP300 Peaks
TF - Single	http://remap.univ-amu.fr/storage/remap2020/hg38/MACS2/DATASET/ENCSR000DZE.CHD1.GM12878/macs2/ENCSR000DZE.CHD1.GM12878_peaks.narrowPeak.gz	CHD1 Peaks
TF - Single	http://remap.univ-amu.fr/storage/remap2020/hg38/MACS2/DATASET/ENCSR000DZF.MAX.GM12878/macs2/ENCSR000DZF.MAX.GM12878_peaks.narrowPeak.gz	MAX Peaks
TF - Single	http://remap.univ-amu.fr/storage/remap2020/hg38/MACS2/DATASET/ENCSR000DZG.EP300.GM12878/macs2/ENCSR000DZG.EP300.GM12878_peaks.narrowPeak.gz	EP300 Peaks
TF - Single	http://remap.univ-amu.fr/storage/remap2020/hg38/MACS2/DATASET/ENCSR000DZI.MXI1.GM12878/macs2/ENCSR000DZI.MXI1.GM12878_peaks.narrowPeak.gz	MXI1 Peaks
TF - Single	http://remap.univ-amu.fr/storage/remap2020/hg38/MACS2/DATASET/ENCSR000DZJ.BHLHE40.GM12878/macs2/ENCSR000DZJ.BHLHE40.GM12878_peaks.narrowPeak.gz	BHLHE40 Peaks
TF - Single	http://remap.univ-amu.fr/storage/remap2020/hg38/MACS2/DATASET/ENCSR000DZL.ZNF143.GM12878/macs2/ENCSR000DZL.ZNF143.GM12878_peaks.narrowPeak.gz	ZNF143 Peaks
TF - Single	http://remap.univ-amu.fr/storage/remap2020/hg38/MACS2/DATASET/ENCSR000DZM.STAT1.GM12878/macs2/ENCSR000DZM.STAT1.GM12878_peaks.narrowPeak.gz	STAT1 Peaks
TF - Single	http://remap.univ-amu.fr/storage/remap2020/hg38/MACS2/DATASET/ENCSR000DZN.CTCF.GM12878/macs2/ENCSR000DZN.CTCF.GM12878_peaks.narrowPeak.gz	CTCF Peaks
TF - Single	http://remap.univ-amu.fr/storage/remap2020/hg38/MACS2/DATASET/ENCSR000DZO.NRF1.GM12878/macs2/ENCSR000DZO.NRF1.GM12878_peaks.narrowPeak.gz	NRF1 Peaks
TF - Single	http://remap.univ-amu.fr/storage/remap2020/hg38/MACS2/DATASET/ENCSR000DZP.SMC3.GM12878/macs2/ENCSR000DZP.SMC3.GM12878_peaks.narrowPeak.gz	SMC3 Peaks
TF - Single	http://remap.univ-amu.fr/storage/remap2020/hg38/MACS2/DATASET/ENCSR000DZQ.EBF1.GM12878/macs2/ENCSR000DZQ.EBF1.GM12878_peaks.narrowPeak.gz	EBF1 Peaks
TF - Single	http://remap.univ-amu.fr/storage/remap2020/hg38/MACS2/DATASET/ENCSR000DZR.CHD2.GM12878/macs2/ENCSR000DZR.CHD2.GM12878_peaks.narrowPeak.gz	CHD2 Peaks
TF - Single	http://remap.univ-amu.fr/storage/remap2020/hg38/MACS2/DATASET/ENCSR000DZS.BRCA1.GM12878/macs2/ENCSR000DZS.BRCA1.GM12878_peaks.narrowPeak.gz	BRCA1 Peaks
TF - Single	http://remap.univ-amu.fr/storage/remap2020/hg38/MACS2/DATASET/ENCSR000DZU.USF2.GM12878/macs2/ENCSR000DZU.USF2.GM12878_peaks.narrowPeak.gz	USF2 Peaks
TF - Single	http://remap.univ-amu.fr/storage/remap2020/hg38/MACS2/DATASET/ENCSR000DZV.STAT3.GM12878/macs2/ENCSR000DZV.STAT3.GM12878_peaks.narrowPeak.gz	STAT3 Peaks
TF - Single	http://remap.univ-amu.fr/storage/remap2020/hg38/MACS2/DATASET/ENCSR000DZW.RFX5.GM12878/macs2/ENCSR000DZW.RFX5.GM12878_peaks.narrowPeak.gz	RFX5 Peaks
TF - Single	http://remap.univ-amu.fr/storage/remap2020/hg38/MACS2/DATASET/ENCSR000DZX.IRF3.GM12878/macs2/ENCSR000DZX.IRF3.GM12878_peaks.narrowPeak.gz	IRF3 Peaks
TF - Single	http://remap.univ-amu.fr/storage/remap2020/hg38/MACS2/DATASET/ENCSR000DZY.NFE2.GM12878/macs2/ENCSR000DZY.NFE2.GM12878_peaks.narrowPeak.gz	NFE2 Peaks
TF - Single	http://remap.univ-amu.fr/storage/remap2020/hg38/MACS2/DATASET/ENCSR000DZZ.TBP.GM12878/macs2/ENCSR000DZZ.TBP.GM12878_peaks.narrowPeak.gz	TBP Peaks
TF - Single	http://remap.univ-amu.fr/storage/remap2020/hg38/MACS2/DATASET/ENCSR000EAA.WRNIP1.GM12878/macs2/ENCSR000EAA.WRNIP1.GM12878_peaks.narrowPeak.gz	WRNIP1 Peaks
TF - Single	http://remap.univ-amu.fr/storage/remap2020/hg38/MACS2/DATASET/ENCSR000EAC.RAD21.GM12878/macs2/ENCSR000EAC.RAD21.GM12878_peaks.narrowPeak.gz	RAD21 Peaks
TF - Single	http://remap.univ-amu.fr/storage/remap2020/hg38/MACS2/DATASET/ENCSR000EAG.RELA.GM12878/macs2/ENCSR000EAG.RELA.GM12878_peaks.narrowPeak.gz	RELA Peaks
TF - Single	http://remap.univ-amu.fr/storage/remap2020/hg38/MACS2/DATASET/ENCSR000EUJ.IKZF1.GM12878/macs2/ENCSR000EUJ.IKZF1.GM12878_peaks.narrowPeak.gz	IKZF1 Peaks
TF - Single	http://remap.univ-amu.fr/storage/remap2020/hg38/MACS2/DATASET/ENCSR000EUK.ZNF274.GM12878/macs2/ENCSR000EUK.ZNF274.GM12878_peaks.narrowPeak.gz	ZNF274 Peaks
TF - Single	http://remap.univ-amu.fr/storage/remap2020/hg38/MACS2/DATASET/ENCSR000EUL.NR2C2.GM12878/macs2/ENCSR000EUL.NR2C2.GM12878_peaks.narrowPeak.gz	NR2C2 Peaks
TF - Single	http://remap.univ-amu.fr/storage/remap2020/hg38/MACS2/DATASET/ENCSR000EUM.YY1.GM12878/macs2/ENCSR000EUM.YY1.GM12878_peaks.narrowPeak.gz	YY1 Peaks
TF - Single	http://remap.univ-amu.fr/storage/remap2020/hg38/MACS2/DATASET/ENCSR000EYV.JUND.GM12878/macs2/ENCSR000EYV.JUND.GM12878_peaks.narrowPeak.gz	JUND Peaks
TF - Single	http://remap.univ-amu.fr/storage/remap2020/hg38/MACS2/DATASET/ENCSR000EYZ.FOS.GM12878/macs2/ENCSR000EYZ.FOS.GM12878_peaks.narrowPeak.gz	FOS Peaks
TF - Single	http://remap.univ-amu.fr/storage/remap2020/hg38/MACS2/DATASET/ENCSR009MBP.HSF1.GM12878/macs2/ENCSR009MBP.HSF1.GM12878_peaks.narrowPeak.gz	HSF1 Peaks
TF - Single	http://remap.univ-amu.fr/storage/remap2020/hg38/MACS2/DATASET/ENCSR014YCR.ATF7.GM12878/macs2/ENCSR014YCR.ATF7.GM12878_peaks.narrowPeak.gz	ATF7 Peaks
TF - Single	http://remap.univ-amu.fr/storage/remap2020/hg38/MACS2/DATASET/ENCSR016UEH.TARDBP.GM12878/macs2/ENCSR016UEH.TARDBP.GM12878_peaks.narrowPeak.gz	TARDBP Peaks
TF - Single	http://remap.univ-amu.fr/storage/remap2020/hg38/MACS2/DATASET/ENCSR041XML.SRF.GM12878/macs2/ENCSR041XML.SRF.GM12878_peaks.narrowPeak.gz	SRF Peaks
TF - Single	http://remap.univ-amu.fr/storage/remap2020/hg38/MACS2/DATASET/ENCSR072PWP.ZNF24.GM12878/macs2/ENCSR072PWP.ZNF24.GM12878_peaks.narrowPeak.gz	ZNF24 Peaks
TF - Single	http://remap.univ-amu.fr/storage/remap2020/hg38/MACS2/DATASET/ENCSR075FNZ.ZNF622.GM12878/macs2/ENCSR075FNZ.ZNF622.GM12878_peaks.narrowPeak.gz	ZNF622 Peaks
TF - Single	http://remap.univ-amu.fr/storage/remap2020/hg38/MACS2/DATASET/ENCSR091BOQ.SUZ12.GM12878/macs2/ENCSR091BOQ.SUZ12.GM12878_peaks.narrowPeak.gz	SUZ12 Peaks
TF - Single	http://remap.univ-amu.fr/storage/remap2020/hg38/MACS2/DATASET/ENCSR117KWH.ZNF207.GM12878/macs2/ENCSR117KWH.ZNF207.GM12878_peaks.narrowPeak.gz	ZNF207 Peaks
TF - Single	http://remap.univ-amu.fr/storage/remap2020/hg38/MACS2/DATASET/ENCSR145XQO.HDGF.GM12878/macs2/ENCSR145XQO.HDGF.GM12878_peaks.narrowPeak.gz	HDGF Peaks
TF - Single	http://remap.univ-amu.fr/storage/remap2020/hg38/MACS2/DATASET/ENCSR173ZVL.ZNF592.GM12878/macs2/ENCSR173ZVL.ZNF592.GM12878_peaks.narrowPeak.gz	ZNF592 Peaks
TF - Single	http://remap.univ-amu.fr/storage/remap2020/hg38/MACS2/DATASET/ENCSR177VFS.MEF2B.GM12878/macs2/ENCSR177VFS.MEF2B.GM12878_peaks.narrowPeak.gz	MEF2B Peaks
TF - Single	http://remap.univ-amu.fr/storage/remap2020/hg38/MACS2/DATASET/ENCSR189YYK.ZBTB40.GM12878/macs2/ENCSR189YYK.ZBTB40.GM12878_peaks.narrowPeak.gz	ZBTB40 Peaks
TF - Single	http://remap.univ-amu.fr/storage/remap2020/hg38/MACS2/DATASET/ENCSR192AFN.PAX8.GM12878/macs2/ENCSR192AFN.PAX8.GM12878_peaks.narrowPeak.gz	PAX8 Peaks
TF - Single	http://remap.univ-amu.fr/storage/remap2020/hg38/MACS2/DATASET/ENCSR199WXF.EED.GM12878/macs2/ENCSR199WXF.EED.GM12878_peaks.narrowPeak.gz	EED Peaks
TF - Single	http://remap.univ-amu.fr/storage/remap2020/hg38/MACS2/DATASET/ENCSR205SKQ.YBX1.GM12878/macs2/ENCSR205SKQ.YBX1.GM12878_peaks.narrowPeak.gz	YBX1 Peaks
TF - Single	http://remap.univ-amu.fr/storage/remap2020/hg38/MACS2/DATASET/ENCSR207PFI.ZBED1.GM12878/macs2/ENCSR207PFI.ZBED1.GM12878_peaks.narrowPeak.gz	ZBED1 Peaks
TF - Single	http://remap.univ-amu.fr/storage/remap2020/hg38/MACS2/DATASET/ENCSR212YKD.SKIL.GM12878/macs2/ENCSR212YKD.SKIL.GM12878_peaks.narrowPeak.gz	SKIL Peaks
TF - Single	http://remap.univ-amu.fr/storage/remap2020/hg38/MACS2/DATASET/ENCSR237YZZ.MAFF.GM12878/macs2/ENCSR237YZZ.MAFF.GM12878_peaks.narrowPeak.gz	MAFF Peaks
TF - Single	http://remap.univ-amu.fr/storage/remap2020/hg38/MACS2/DATASET/ENCSR251OVJ.SMAD5.GM12878/macs2/ENCSR251OVJ.SMAD5.GM12878_peaks.narrowPeak.gz	SMAD5 Peaks
TF - Single	http://remap.univ-amu.fr/storage/remap2020/hg38/MACS2/DATASET/ENCSR278SQL.NBN.GM12878/macs2/ENCSR278SQL.NBN.GM12878_peaks.narrowPeak.gz	NBN Peaks
TF - Single	http://remap.univ-amu.fr/storage/remap2020/hg38/MACS2/DATASET/ENCSR293QAR.MTA2.GM12878/macs2/ENCSR293QAR.MTA2.GM12878_peaks.narrowPeak.gz	MTA2 Peaks
TF - Single	http://remap.univ-amu.fr/storage/remap2020/hg38/MACS2/DATASET/ENCSR330EXS.RBBP5.GM12878/macs2/ENCSR330EXS.RBBP5.GM12878_peaks.narrowPeak.gz	RBBP5 Peaks
TF - Single	http://remap.univ-amu.fr/storage/remap2020/hg38/MACS2/DATASET/ENCSR330OEO.HDAC2.GM12878/macs2/ENCSR330OEO.HDAC2.GM12878_peaks.narrowPeak.gz	HDAC2 Peaks
TF - Single	http://remap.univ-amu.fr/storage/remap2020/hg38/MACS2/DATASET/ENCSR331HPA.GABPA.GM12878/macs2/ENCSR331HPA.GABPA.GM12878_peaks.narrowPeak.gz	GABPA Peaks
TF - Single	http://remap.univ-amu.fr/storage/remap2020/hg38/MACS2/DATASET/ENCSR332EYT.STAT1.GM12878/macs2/ENCSR332EYT.STAT1.GM12878_peaks.narrowPeak.gz	STAT1 Peaks
TF - Single	http://remap.univ-amu.fr/storage/remap2020/hg38/MACS2/DATASET/ENCSR342THD.BCLAF1.GM12878/macs2/ENCSR342THD.BCLAF1.GM12878_peaks.narrowPeak.gz	BCLAF1 Peaks
TF - Single	http://remap.univ-amu.fr/storage/remap2020/hg38/MACS2/DATASET/ENCSR347NOB.CEBPZ.GM12878/macs2/ENCSR347NOB.CEBPZ.GM12878_peaks.narrowPeak.gz	CEBPZ Peaks
TF - Single	http://remap.univ-amu.fr/storage/remap2020/hg38/MACS2/DATASET/ENCSR372GIN.CBX5.GM12878/macs2/ENCSR372GIN.CBX5.GM12878_peaks.narrowPeak.gz	CBX5 Peaks
TF - Single	http://remap.univ-amu.fr/storage/remap2020/hg38/MACS2/DATASET/ENCSR387QUV.RELB.GM12878/macs2/ENCSR387QUV.RELB.GM12878_peaks.narrowPeak.gz	RELB Peaks
TF - Single	http://remap.univ-amu.fr/storage/remap2020/hg38/MACS2/DATASET/ENCSR408JQO.IRF3.GM12878/macs2/ENCSR408JQO.IRF3.GM12878_peaks.narrowPeak.gz	IRF3 Peaks
TF - Single	http://remap.univ-amu.fr/storage/remap2020/hg38/MACS2/DATASET/ENCSR412QBS.TARDBP.GM12878/macs2/ENCSR412QBS.TARDBP.GM12878_peaks.narrowPeak.gz	TARDBP Peaks
TF - Single	http://remap.univ-amu.fr/storage/remap2020/hg38/MACS2/DATASET/ENCSR412YGM.ZSCAN29.GM12878/macs2/ENCSR412YGM.ZSCAN29.GM12878_peaks.narrowPeak.gz	ZSCAN29 Peaks
TF - Single	http://remap.univ-amu.fr/storage/remap2020/hg38/MACS2/DATASET/ENCSR437GBJ.NFATC3.GM12878/macs2/ENCSR437GBJ.NFATC3.GM12878_peaks.narrowPeak.gz	NFATC3 Peaks
TF - Single	http://remap.univ-amu.fr/storage/remap2020/hg38/MACS2/DATASET/ENCSR439WAF.E4F1.GM12878/macs2/ENCSR439WAF.E4F1.GM12878_peaks.narrowPeak.gz	E4F1 Peaks
TF - Single	http://remap.univ-amu.fr/storage/remap2020/hg38/MACS2/DATASET/ENCSR441VHN.IKZF1.GM12878/macs2/ENCSR441VHN.IKZF1.GM12878_peaks.narrowPeak.gz	IKZF1 Peaks
TF - Single	http://remap.univ-amu.fr/storage/remap2020/hg38/MACS2/DATASET/ENCSR459FTB.UBTF.GM12878/macs2/ENCSR459FTB.UBTF.GM12878_peaks.narrowPeak.gz	UBTF Peaks
TF - Single	http://remap.univ-amu.fr/storage/remap2020/hg38/MACS2/DATASET/ENCSR469WII.BMI1.GM12878/macs2/ENCSR469WII.BMI1.GM12878_peaks.narrowPeak.gz	BMI1 Peaks
TF - Single	http://remap.univ-amu.fr/storage/remap2020/hg38/MACS2/DATASET/ENCSR482TWQ.RAD51.GM12878/macs2/ENCSR482TWQ.RAD51.GM12878_peaks.narrowPeak.gz	RAD51 Peaks
TF - Single	http://remap.univ-amu.fr/storage/remap2020/hg38/MACS2/DATASET/ENCSR501DKS.TCF7.GM12878/macs2/ENCSR501DKS.TCF7.GM12878_peaks.narrowPeak.gz	TCF7 Peaks
TF - Single	http://remap.univ-amu.fr/storage/remap2020/hg38/MACS2/DATASET/ENCSR509FWH.DPF2.GM12878/macs2/ENCSR509FWH.DPF2.GM12878_peaks.narrowPeak.gz	DPF2 Peaks
TF - Single	http://remap.univ-amu.fr/storage/remap2020/hg38/MACS2/DATASET/ENCSR514VAY.HCFC1.GM12878/macs2/ENCSR514VAY.HCFC1.GM12878_peaks.narrowPeak.gz	HCFC1 Peaks
TF - Single	http://remap.univ-amu.fr/storage/remap2020/hg38/MACS2/DATASET/ENCSR514VYD.NR2F1.GM12878/macs2/ENCSR514VYD.NR2F1.GM12878_peaks.narrowPeak.gz	NR2F1 Peaks
TF - Single	http://remap.univ-amu.fr/storage/remap2020/hg38/MACS2/DATASET/ENCSR517QHU.BHLHE40.GM12878/macs2/ENCSR517QHU.BHLHE40.GM12878_peaks.narrowPeak.gz	BHLHE40 Peaks
TF - Single	http://remap.univ-amu.fr/storage/remap2020/hg38/MACS2/DATASET/ENCSR542FLV.ZBTB33.GM12878/macs2/ENCSR542FLV.ZBTB33.GM12878_peaks.narrowPeak.gz	ZBTB33 Peaks
TF - Single	http://remap.univ-amu.fr/storage/remap2020/hg38/MACS2/DATASET/ENCSR552XSN.MLLT1.GM12878/macs2/ENCSR552XSN.MLLT1.GM12878_peaks.narrowPeak.gz	MLLT1 Peaks
TF - Single	http://remap.univ-amu.fr/storage/remap2020/hg38/MACS2/DATASET/ENCSR585CVE.BACH1.GM12878/macs2/ENCSR585CVE.BACH1.GM12878_peaks.narrowPeak.gz	BACH1 Peaks
TF - Single	http://remap.univ-amu.fr/storage/remap2020/hg38/MACS2/DATASET/ENCSR590KEQ.ARNT.GM12878/macs2/ENCSR590KEQ.ARNT.GM12878_peaks.narrowPeak.gz	ARNT Peaks
TF - Single	http://remap.univ-amu.fr/storage/remap2020/hg38/MACS2/DATASET/ENCSR597VGC.ETV6.GM12878/macs2/ENCSR597VGC.ETV6.GM12878_peaks.narrowPeak.gz	ETV6 Peaks
TF - Single	http://remap.univ-amu.fr/storage/remap2020/hg38/MACS2/DATASET/ENCSR626VUC.ETV6.GM12878/macs2/ENCSR626VUC.ETV6.GM12878_peaks.narrowPeak.gz	ETV6 Peaks
TF - Single	http://remap.univ-amu.fr/storage/remap2020/hg38/MACS2/DATASET/ENCSR636MKU.BACH1.GM12878/macs2/ENCSR636MKU.BACH1.GM12878_peaks.narrowPeak.gz	BACH1 Peaks
TF - Single	http://remap.univ-amu.fr/storage/remap2020/hg38/MACS2/DATASET/ENCSR637QAM.TRIM22.GM12878/macs2/ENCSR637QAM.TRIM22.GM12878_peaks.narrowPeak.gz	TRIM22 Peaks
TF - Single	http://remap.univ-amu.fr/storage/remap2020/hg38/MACS2/DATASET/ENCSR664POU.RELA.GM12878/macs2/ENCSR664POU.RELA.GM12878_peaks.narrowPeak.gz	RELA Peaks
TF - Single	http://remap.univ-amu.fr/storage/remap2020/hg38/MACS2/DATASET/ENCSR679FAB.RNF2.GM12878/macs2/ENCSR679FAB.RNF2.GM12878_peaks.narrowPeak.gz	RNF2 Peaks
TF - Single	http://remap.univ-amu.fr/storage/remap2020/hg38/MACS2/DATASET/ENCSR680UQE.IKZF2.GM12878/macs2/ENCSR680UQE.IKZF2.GM12878_peaks.narrowPeak.gz	IKZF2 Peaks
TF - Single	http://remap.univ-amu.fr/storage/remap2020/hg38/MACS2/DATASET/ENCSR681NOM.CEBPB.GM12878/macs2/ENCSR681NOM.CEBPB.GM12878_peaks.narrowPeak.gz	CEBPB Peaks
TF - Single	http://remap.univ-amu.fr/storage/remap2020/hg38/MACS2/DATASET/ENCSR706YUH.SMARCA5.GM12878/macs2/ENCSR706YUH.SMARCA5.GM12878_peaks.narrowPeak.gz	SMARCA5 Peaks
TF - Single	http://remap.univ-amu.fr/storage/remap2020/hg38/MACS2/DATASET/ENCSR711XNY.PKNOX1.GM12878/macs2/ENCSR711XNY.PKNOX1.GM12878_peaks.narrowPeak.gz	PKNOX1 Peaks
TF - Single	http://remap.univ-amu.fr/storage/remap2020/hg38/MACS2/DATASET/ENCSR725LYT.ARID3A.GM12878/macs2/ENCSR725LYT.ARID3A.GM12878_peaks.narrowPeak.gz	ARID3A Peaks
TF - Single	http://remap.univ-amu.fr/storage/remap2020/hg38/MACS2/DATASET/ENCSR725VFL.TCF12.GM12878/macs2/ENCSR725VFL.TCF12.GM12878_peaks.narrowPeak.gz	TCF12 Peaks
TF - Single	http://remap.univ-amu.fr/storage/remap2020/hg38/MACS2/DATASET/ENCSR739IHN.TBX21.GM12878/macs2/ENCSR739IHN.TBX21.GM12878_peaks.narrowPeak.gz	TBX21 Peaks
TF - Single	http://remap.univ-amu.fr/storage/remap2020/hg38/MACS2/DATASET/ENCSR744XTG.SUZ12.GM12878/macs2/ENCSR744XTG.SUZ12.GM12878_peaks.narrowPeak.gz	SUZ12 Peaks
TF - Single	http://remap.univ-amu.fr/storage/remap2020/hg38/MACS2/DATASET/ENCSR746XEG.NFXL1.GM12878/macs2/ENCSR746XEG.NFXL1.GM12878_peaks.narrowPeak.gz	NFXL1 Peaks
TF - Single	http://remap.univ-amu.fr/storage/remap2020/hg38/MACS2/DATASET/ENCSR751CJG.CHD4.GM12878/macs2/ENCSR751CJG.CHD4.GM12878_peaks.narrowPeak.gz	CHD4 Peaks
TF - Single	http://remap.univ-amu.fr/storage/remap2020/hg38/MACS2/DATASET/ENCSR764CZW.ZNF217.GM12878/macs2/ENCSR764CZW.ZNF217.GM12878_peaks.narrowPeak.gz	ZNF217 Peaks
TF - Single	http://remap.univ-amu.fr/storage/remap2020/hg38/MACS2/DATASET/ENCSR769ZTN.GTF2F1.GM12878/macs2/ENCSR769ZTN.GTF2F1.GM12878_peaks.narrowPeak.gz	GTF2F1 Peaks
TF - Single	http://remap.univ-amu.fr/storage/remap2020/hg38/MACS2/DATASET/ENCSR778UBR.ARID3A.GM12878/macs2/ENCSR778UBR.ARID3A.GM12878_peaks.narrowPeak.gz	ARID3A Peaks
TF - Single	http://remap.univ-amu.fr/storage/remap2020/hg38/MACS2/DATASET/ENCSR784VIQ.NR2C1.GM12878/macs2/ENCSR784VIQ.NR2C1.GM12878_peaks.narrowPeak.gz	NR2C1 Peaks
TF - Single	http://remap.univ-amu.fr/storage/remap2020/hg38/MACS2/DATASET/ENCSR785OKZ.RB1.GM12878/macs2/ENCSR785OKZ.RB1.GM12878_peaks.narrowPeak.gz	RB1 Peaks
TF - Single	http://remap.univ-amu.fr/storage/remap2020/hg38/MACS2/DATASET/ENCSR793HVL.E2F8.GM12878/macs2/ENCSR793HVL.E2F8.GM12878_peaks.narrowPeak.gz	E2F8 Peaks
TF - Single	http://remap.univ-amu.fr/storage/remap2020/hg38/MACS2/DATASET/ENCSR813DCK.SMAD1.GM12878/macs2/ENCSR813DCK.SMAD1.GM12878_peaks.narrowPeak.gz	SMAD1 Peaks
TF - Single	http://remap.univ-amu.fr/storage/remap2020/hg38/MACS2/DATASET/ENCSR819ATC.MYB.GM12878/macs2/ENCSR819ATC.MYB.GM12878_peaks.narrowPeak.gz	MYB Peaks
TF - Single	http://remap.univ-amu.fr/storage/remap2020/hg38/MACS2/DATASET/ENCSR822AHX.IKZF2.GM12878/macs2/ENCSR822AHX.IKZF2.GM12878_peaks.narrowPeak.gz	IKZF2 Peaks
TF - Single	http://remap.univ-amu.fr/storage/remap2020/hg38/MACS2/DATASET/ENCSR828NCB.GATAD2B.GM12878/macs2/ENCSR828NCB.GATAD2B.GM12878_peaks.narrowPeak.gz	GATAD2B Peaks
TF - Single	http://remap.univ-amu.fr/storage/remap2020/hg38/MACS2/DATASET/ENCSR835XKS.TRIM22.GM12878/macs2/ENCSR835XKS.TRIM22.GM12878_peaks.narrowPeak.gz	TRIM22 Peaks
TF - Single	http://remap.univ-amu.fr/storage/remap2020/hg38/MACS2/DATASET/ENCSR839XZU.CREM.GM12878/macs2/ENCSR839XZU.CREM.GM12878_peaks.narrowPeak.gz	CREM Peaks
TF - Single	http://remap.univ-amu.fr/storage/remap2020/hg38/MACS2/DATASET/ENCSR841NDX.ELF1.GM12878/macs2/ENCSR841NDX.ELF1.GM12878_peaks.narrowPeak.gz	ELF1 Peaks
TF - Single	http://remap.univ-amu.fr/storage/remap2020/hg38/MACS2/DATASET/ENCSR849WCQ.ASH2L.GM12878/macs2/ENCSR849WCQ.ASH2L.GM12878_peaks.narrowPeak.gz	ASH2L Peaks
TF - Single	http://remap.univ-amu.fr/storage/remap2020/hg38/MACS2/DATASET/ENCSR859FDL.ZNF687.GM12878/macs2/ENCSR859FDL.ZNF687.GM12878_peaks.narrowPeak.gz	ZNF687 Peaks
TF - Single	http://remap.univ-amu.fr/storage/remap2020/hg38/MACS2/DATASET/ENCSR860UHK.CBFB.GM12878/macs2/ENCSR860UHK.CBFB.GM12878_peaks.narrowPeak.gz	CBFB Peaks
TF - Single	http://remap.univ-amu.fr/storage/remap2020/hg38/MACS2/DATASET/ENCSR861JUQ.FOXK2.GM12878/macs2/ENCSR861JUQ.FOXK2.GM12878_peaks.narrowPeak.gz	FOXK2 Peaks
TF - Single	http://remap.univ-amu.fr/storage/remap2020/hg38/MACS2/DATASET/ENCSR874AFU.IKZF1.GM12878/macs2/ENCSR874AFU.IKZF1.GM12878_peaks.narrowPeak.gz	IKZF1 Peaks
TF - Single	http://remap.univ-amu.fr/storage/remap2020/hg38/MACS2/DATASET/ENCSR897MMC.JUNB.GM12878/macs2/ENCSR897MMC.JUNB.GM12878_peaks.narrowPeak.gz	JUNB Peaks
TF - Single	http://remap.univ-amu.fr/storage/remap2020/hg38/MACS2/DATASET/ENCSR900XDB.ZFP36.GM12878/macs2/ENCSR900XDB.ZFP36.GM12878_peaks.narrowPeak.gz	ZFP36 Peaks
TF - Single	http://remap.univ-amu.fr/storage/remap2020/hg38/MACS2/DATASET/ENCSR904YPP.NR3C1.GM12878/macs2/ENCSR904YPP.NR3C1.GM12878_peaks.narrowPeak.gz	NR3C1 Peaks
TF - Single	http://remap.univ-amu.fr/storage/remap2020/hg38/MACS2/DATASET/ENCSR916BOH.RB1.GM12878/macs2/ENCSR916BOH.RB1.GM12878_peaks.narrowPeak.gz	RB1 Peaks
TF - Single	http://remap.univ-amu.fr/storage/remap2020/hg38/MACS2/DATASET/ENCSR933EYC.HDAC6.GM12878/macs2/ENCSR933EYC.HDAC6.GM12878_peaks.narrowPeak.gz	HDAC6 Peaks
TF - Single	http://remap.univ-amu.fr/storage/remap2020/hg38/MACS2/DATASET/ENCSR936XTK.ZNF143.GM12878/macs2/ENCSR936XTK.ZNF143.GM12878_peaks.narrowPeak.gz	ZNF143 Peaks
TF - Single	http://remap.univ-amu.fr/storage/remap2020/hg38/MACS2/DATASET/ENCSR961PPA.ATF2.GM12878/macs2/ENCSR961PPA.ATF2.GM12878_peaks.narrowPeak.gz	ATF2 Peaks
TF - Single	http://remap.univ-amu.fr/storage/remap2020/hg38/MACS2/DATASET/ENCSR974OFJ.KLF5.GM12878/macs2/ENCSR974OFJ.KLF5.GM12878_peaks.narrowPeak.gz	KLF5 Peaks
TF - Single	http://remap.univ-amu.fr/storage/remap2020/hg38/MACS2/DATASET/ENCSR976TBC.IRF5.GM12878/macs2/ENCSR976TBC.IRF5.GM12878_peaks.narrowPeak.gz	IRF5 Peaks
TF - Single	http://remap.univ-amu.fr/storage/remap2020/hg38/MACS2/DATASET/ENCSR987MTA.BHLHE40.GM12878/macs2/ENCSR987MTA.BHLHE40.GM12878_peaks.narrowPeak.gz	BHLHE40 Peaks
TF - Single	http://remap.univ-amu.fr/storage/remap2020/hg38/MACS2/DATASET/ERP002246.CTCF.GM12878/macs2/ERP002246.CTCF.GM12878_peaks.narrowPeak.gz	CTCF Peaks
TF - Single	http://remap.univ-amu.fr/storage/remap2020/hg38/MACS2/DATASET/GSE76922.CTCF.GM12878/macs2/GSE76922.CTCF.GM12878_peaks.narrowPeak.gz	CTCF Peaks
TF - Single	http://remap.univ-amu.fr/storage/remap2020/hg38/MACS2/DATASET/GSE93080.MED1.GM12878/macs2/GSE93080.MED1.GM12878_peaks.narrowPeak.gz	MED1 Peaks
TF - Single	http://remap.univ-amu.fr/storage/remap2020/hg38/MACS2/DATASET/GSE93080.NIPBL.GM12878/macs2/GSE93080.NIPBL.GM12878_peaks.narrowPeak.gz	NIPBL Peaks
TF - Single	http://remap.univ-amu.fr/storage/remap2020/hg38/MACS2/DATASET/GSE93080.SMC1A.GM12878/macs2/GSE93080.SMC1A.GM12878_peaks.narrowPeak.gz	SMC1A Peaks
TF - Single	http://remap.univ-amu.fr/storage/remap2020/hg38/MACS2/DATASET/GSE97661.BATF3.GM12878/macs2/GSE97661.BATF3.GM12878_peaks.narrowPeak.gz	BATF3 Peaks
TF - Single	http://remap.univ-amu.fr/storage/remap2020/hg38/MACS2/DATASET/GSE97661.BATF.GM12878/macs2/GSE97661.BATF.GM12878_peaks.narrowPeak.gz	BATF Peaks
TF - Single	http://remap.univ-amu.fr/storage/remap2020/hg38/MACS2/DATASET/GSE97661.DRAP1.GM12878/macs2/GSE97661.DRAP1.GM12878_peaks.narrowPeak.gz	DRAP1 Peaks
TF - Single	http://remap.univ-amu.fr/storage/remap2020/hg38/MACS2/DATASET/GSE97661.ETV6.GM12878/macs2/GSE97661.ETV6.GM12878_peaks.narrowPeak.gz	ETV6 Peaks
TF - Single	http://remap.univ-amu.fr/storage/remap2020/hg38/MACS2/DATASET/GSE97661.STAT2.GM12878/macs2/GSE97661.STAT2.GM12878_peaks.narrowPeak.gz	STAT2 Peaks
TF - Single	http://remap.univ-amu.fr/storage/remap2020/hg38/MACS2/DATASET/GSE97661.TP73.GM12878/macs2/GSE97661.TP73.GM12878_peaks.narrowPeak.gz	TP73 Peaks
TF - Single	http://remap.univ-amu.fr/storage/remap2020/hg38/MACS2/DATASET/GSE97661.TSC22D4.GM12878/macs2/GSE97661.TSC22D4.GM12878_peaks.narrowPeak.gz	TSC22D4 Peaks
TF - Single	http://remap.univ-amu.fr/storage/remap2020/hg38/MACS2/DATASET/GSE97661.USF2.GM12878/macs2/GSE97661.USF2.GM12878_peaks.narrowPeak.gz	USF2 Peaks
TF - Single	http://remap.univ-amu.fr/storage/remap2020/hg38/MACS2/DATASET/GSE97661.ZBTB2.GM12878/macs2/GSE97661.ZBTB2.GM12878_peaks.narrowPeak.gz	ZBTB2 Peaks
TF - Single	http://remap.univ-amu.fr/storage/remap2020/hg38/MACS2/DATASET/GSE97661.ZMYM3.GM12878/macs2/GSE97661.ZMYM3.GM12878_peaks.narrowPeak.gz	ZMYM3 Peaks
TF - Single	http://remap.univ-amu.fr/storage/remap2020/hg38/MACS2/DATASET/GSE97661.ZNF18.GM12878/macs2/GSE97661.ZNF18.GM12878_peaks.narrowPeak.gz	ZNF18 Peaks
TF - Single	http://remap.univ-amu.fr/storage/remap2020/hg38/MACS2/DATASET/GSE97661.ZNF597.GM12878/macs2/GSE97661.ZNF597.GM12878_peaks.narrowPeak.gz	ZNF597 Peaks
