## SupplementaryTableS9 for "Multiple Causal Variants Underlie Genetic Associations in Humans"

### Sheet: Sheet1
Name	Sequence	Scale	Purification
MPRA_Forward	GCCAGAACATTTCTCTGGCCTAACTGGCCGCTTGACG	25nm	STD
MPRA_20N_Reverse	CCGACTAGCTTGGCCGCCGACGCTCTTCCGATCT(N1:25252525)(N1)(N1)(N1)(N1)(N1)(N1)(N1)(N1)(N1)(N1)(N1)(N1)(N1)(N1)(N1)(N1)(N1)(N1)(N1)TCTAGAGGTTCGTCGACGCGATCGCAGGAGCCGCAGTG	250nm	STD
MPRA_Reverse	CCGACTAGCTTGGCCGCCGACGCTCTTCCGATCT
GFP_Forward	CACTGCGGCTCCTGCGATAGAGGGTATATAATGGAA	25nm	STD
GFP_Reverse	GAGGTTCGTCGACGCGATTTACTTGTACAGCTCGTC	25nm	STD
Illumina_Universal_Adapter	AATGATACGGCGACCACCGAGATCTACACTCTTTCCCTACACGACGCTCTTCCGATCT	25nm	STD
MPRA_Amp2Sa_Illumina_Forward	GTGACTGGAGTTCAGACGTGTGCTCTTCCGATCTAACTGGCCGCTTGACG	25nm	STD
MPRA_Illumina_GFP_Forward	GTGACTGGAGTTCAGACGTGTGCTCTTCCGATCTCGCCCTGAGCAAAGACC	25nm	STD
Illumina_Multiplex_1	CAAGCAGAAGACGGCATACGAGATATTACTCGGTGACTGGAGTTCAGACGTGTGC	25nm	STD
Illumina_Multiplex_2	CAAGCAGAAGACGGCATACGAGATTCCGGAGAGTGACTGGAGTTCAGACGTGTGC	25nm	STD
Illumina_Multiplex_3	CAAGCAGAAGACGGCATACGAGATCGCTCATTGTGACTGGAGTTCAGACGTGTGC	25nm	STD
Illumina_Multiplex_4	CAAGCAGAAGACGGCATACGAGATGAGATTCCGTGACTGGAGTTCAGACGTGTGC	25nm	STD
Illumina_Multiplex_5	CAAGCAGAAGACGGCATACGAGATATTCAGAAGTGACTGGAGTTCAGACGTGTGC	25nm	STD
Illumina_Multiplex_6	CAAGCAGAAGACGGCATACGAGATGAATTCGTGTGACTGGAGTTCAGACGTGTGC	25nm	STD
Illumina_Multiplex_7	CAAGCAGAAGACGGCATACGAGATCTGAAGCTGTGACTGGAGTTCAGACGTGTGC	25nm	STD
Illumina_Multiplex_8	CAAGCAGAAGACGGCATACGAGATTAATGCGCGTGACTGGAGTTCAGACGTGTGC	25nm	STD
MPRA_Amp2Sc_R (RT primer)	CCGACTAGCTTGGCCGC	25nm	STD
GFP_Biotin_1	CGCCGTAGGTCAGGGTGGTCACGAGGGTGGGCCAG/3BioTEG/	100nm	STD
GFP_Biotin_2	CCAGGATGTTGCCGTCCTCCTTGAAGTCGATGCCC/3BioTEG/	100nm	STD
GFP_Biotin_3	CCTCGATGTTGTGGCGGATCTTGAAGTTCACCTTG/3BioTEG/	100nm	STD
